# Machine learning models for prediction of xenobiotic chemicals with high propensity to transfer into human milk

**DOI:** 10.1101/2023.08.06.552173

**Authors:** Sudharsan Vijayaraghavan, Akshaya Lakshminarayanan, Naman Bhargava, Janani Ravichandran, R.P. Vivek-Ananth, Areejit Samal

**Author notes:** Corresponding authors (R.P. Vivek-Ananth); (Areejit Samal).

## Abstract

Breast milk serves as a vital source of essential nutrients for infants. However, human milk contamination via transfer of environmental chemicals from maternal exposome is a significant concern for infant health. Machine learning based predictive toxicology models can be valuable in predicting chemicals with high propensity to transfer into human milk. To this end, we build such classification- and regression-based models by employing multiple machine learning algorithms and leveraging the largest curated dataset to date of 375 chemicals with known Milk to Plasma concentration (M/P) ratios. Our Support Vector Machine (SVM) based classifier outperforms other models in terms of different performance metrics, when evaluated on both (internal) test data and external test dataset. Specifically, the SVM based classifier on (internal) test data achieved a classification accuracy of 77.33%, specificity of 84%, sensitivity of 64%, and F-score of 65.31%. When evaluated on an external test dataset, our SVM based classifier is found to be generalizable with sensitivity of 77.78%. While we were able to build highly predictive classification models, our best regression models for predicting the M/P ratio of chemicals could achieve only moderate R^2^ values on the (internal) test data. As noted in earlier literature, our study also highlights the challenges in developing accurate regression models for predicting the M/P ratio of xenobiotic chemicals. We have made our complete workflow, train and test datasets, and computer codes for the classification and regression models publicly available via a dedicated GitHub repository. Overall, this study attests the immense potential of predictive computational toxicology models in characterizing the myriad chemicals in the human exposome.
