## Supplementary Table for "Machine learning models for prediction of xenobiotic chemicals with high propensity to transfer into human milk"

### Sheet: Title page
Supplementary Tables S1-S6 for Machine learning models for prediction of xenobiotic chemicals with high propensity to transfer into human milk Sudharsan Vijayaraghavana, Akshaya Lakshminarayananb, Naman Bhargavab, Janani Ravichandrana,c, R.P. Vivek-Anantha,c,1,*, Areejit Samala,c,* a The Institute of Mathematical Sciences (IMSc), Chennai 600113, India b Department of Applied Mathematics and Compu…

### Sheet: Table S1
Table S1: Compiled dataset of 375 xenobiotic chemicals with experimentally determined Milk / Plasma concentration (M/P) ratios from published literature. For each chemical, we provide the chemical name, PubChem identifier, CAS identifier, M/P ratio and References in the published literature.
Serial number	Chemical name	PubChem identifier	CAS identifier	M/P ratio	Reference(s)
1	Heptachlor epoxide	13930	1024-57-3	3.92	PMID:27573378, PMID:19217191
2	Oxychlordane	33772	27304-13-8	9	PMID:27573378, PMID:6426410
3	Propoxyphene	10100	469-62-5	0.42	PMID:27573378, PMID:6713779
4	Ketobemidone	10101	469-79-4	8.9	PMID:27573378, PMID:10937472
5	Pyrazinamide	1046	98-96-4	0.036	PMID:27573378, ISBN:978-1-97-516237-5
6	Desmethylmirtazapine	10467350	61337-68-6	0.6	PMID:27573378, PMID:16970569
7	Desethylamiodarone	104774	83409-32-9	2.3	PMID:27573378, PMID:3991412
8	Medroxyprogesterone	10631	520-85-4	0.72	PMID:27573378, PMID:19217191
9	Chlormethiazole	10783	533-45-9	0.73	PMID:27573378, PMID:19217191
10	Desmethylescitalopram	11255350	144025-14-9	2.2	PMID:27573378, PMID:16934048
11	N-desmethylsertraline	114743	87857-41-8	1.64	PMID:27573378, PMID:19217191
12	Valdecoxib	119607	181695-72-7	0.14	PMID:27573378, PMID:22344242
13	Parecoxib	119828	198470-84-7	0.5	PMID:27573378, PMID:22344242
14	Piperaquine	122262	4085-31-8	0.58	PMID:27573378, PMID:25963980
15	Descarboethoxyloratadine	124087	100643-71-8	0.8	PMID:27573378, PMID:19217191
16	O-desmethylvenlafaxine	125017	93413-62-8	2.7	PMID:27573378, PMID:11849190
17	Erythromycin	12560	114-07-8	0.455	PMID:27573378, PMID:19217191
18	Methotrexate	126941	59-05-2	0.04	PMID:27573378, PMID:19217191
19	Reboxetine	127151	71620-89-8	0.06	PMID:27573378, PMID:16699799
20	o,p'- DDT	13089	789-02-6	15.2	PMID:27573378, PMID:19217191
21	Levonorgestrel	13109	797-63-7	0.8	PMID:27573378, PMID:17337471
22	Lormetazepam	13314	848-75-9	0.06	PMID:27573378, PMID:6122580
23	Methimazole	1349907	60-56-0	1.03	PMID:27573378, PMID:19217191
24	Metaclazepam Desmethyl	135177	86298-26-2	0.22	PMID:27573378, PMID:2575907
25	Acyclovir	135398513	59277-89-3	2.35	PMID:27573378, PMID:19217191
26	Rifampicin	135398735	13292-46-1	0.2	PMID:27573378, ISBN:978-1-97-516237-5
27	Clozapine	135398737	5786-21-0	2.79	PMID:27573378, PMID:19217191
28	Olanzapine	135398745	132539-06-1	0.38	PMID:27573378, PMID:19217191
29	Oxypurinol	135398752	2465-59-0	3.1	PMID:27573378, PMID:8461629
30	Allopurinol	135401907	315-30-0	1.15	PMID:27573378, PMID:8461629
31	Canrenone	13789	976-71-6	0.62	PMID:27573378, PMID:894512
32	Ethambutol	14052	74-55-5	1	PMID:27573378, ISBN:978-1-97-516237-5
33	Escitalopram	146570	128196-01-0	2.2	PMID:27573378, PMID:16934048
34	Atazanavir	148192	198904-31-3	0.09	PMID:27573378, PMID:21731578
35	Vancomycin	14969	1404-90-6	1	PMID:27573378, PMID:19217191
36	Vitamin E	14985	59-02-9	0.97	PMID:27573378, ISBN:978-1-97-516237-5
37	Naproxen	156391	22204-53-1	0.16	PMID:27573378, PMID:19217191
38	Norgestrel	16051930	6533-00-2	0.15	PMID:27573378, ISBN:978-1-97-516237-5
39	Cannabis	16078	1972-08-03	4.24	PMID:27573378, PMID:12062670
40	Demethylcitalopram	162180	62498-67-3	1.75	PMID:27573378, PMID:12062670
41	PCB 209	16318	2051-24-3	0.505	PMID:27573378, PMID:19217191
42	PCB 202	16495	2136-99-4	6.08	PMID:27573378, PMID:19217191
43	Nordothiepin	1715123	24881-71-8	0.85	PMID:27573378, PMID:12062670
44	Ropivacaine	175805	84057-95-4	0.25	PMID:27573378, PMID:11558009
45	Phenytoin	1775	57-41-0	0.363	PMID:27573378, PMID:12062670
46	Stavudine	18283	3056-17-5	1.73	PMID:27573378, PMID:18758393
47	Norpropoxyphene	18804	3376-94-1	0.38	PMID:27573378, PMID:6713779
48	Megestrol	19090	3562-63-8	0.7	PMID:27573378, ISBN:978-1-97-516237-5
49	Streptomycin	19649	57-92-1	0.75	PMID:27573378, ISBN:978-1-97-516237-5
50	Acebutalol	1978	37517-30-9	7.1	PMID:27573378, PMID:7398744
51	Paracetamol	1983	103-90-2	0.88	PMID:27573378, PMID:19217191
52	Acetazolamide	1986	59-66-5	0.3	PMID:27573378, PMID:19217191
53	Albendazole	2082	54965-21-8	0.9	PMID:27573378, PMID:19916998
54	Carbenicillin	20824	4697-36-3	0.02	PMID:27573378, PMID:19217191
55	a-Tocopherol	2116	10191-41-0	0.33	PMID:27573378, PMID:18053685
56	Alprazolam	2118	28981-97-7	0.36	PMID:27573378, PMID:19217191
57	Theophylline	2153	58-55-9	0.7	PMID:27573378, PMID:19217191
58	Amiodarone	2157	1951-25-3	5.7	PMID:27573378, PMID:3991412
59	Amisulpride	2159	71675-85-9	19.5	PMID:27573378, PMID:20925494
60	Amitriptyline	2160	50-48-6	0.83	PMID:27573378, PMID:19217191
61	Amlodipine	2162	88150-42-9	0.85	PMID:27573378, PMID:25447596
62	Antipyrine	2206	60-80-0	1	PMID:27573378, ISBN:978-1-4899-3296-9
63	Aspirin	2244	50-78-2	1.63	PMID:27573378, PMID:19217191
64	Astemizole	2247	68844-77-9	4.4	PMID:27573378, PMID:19217191
65	Atenolol	2249	29122-68-7	2.1	PMID:27573378, PMID:19217191
66	Baclofen	2284	1134-47-0	0.82	PMID:27573378, PMID:19217191
67	Cephapirin Sodium	23675312	24356-60-3	0.13	PMID:27573378, ISBN:978-1-97-516237-5
68	o,p'- DDE	246598	3424-82-6	3	PMID:27573378, PMID:19217191
69	Bupivacaine	2474	38396-39-3	0.34	PMID:27573378, PMID:19217191
70	Caffeine	2519	58-08-2	0.71	PMID:27573378, PMID:12062670
71	Verapamil	2520	52-53-9	0.6	PMID:27573378, PMID:19217191
72	Carbamazepine	2554	298-46-4	0.465	PMID:27573378, PMID:19217191
73	Carbamazepine 10,11-epoxide	2555	36507-30-9	0.79	PMID:27573378, PMID:19217191
74	Azapropazone	26098	13539-59-8	0.1	PMID:27573378, DOI:10.1007/BF00315109
75	Celecoxib	2662	169590-42-5	0.18	PMID:27573378, PMID:16390357
76	Clemastine	26987	15686-51-8	0.375	PMID:27573378, PMID:19217191
77	Chloroquine	2719	54-05-7	1.4	PMID:27573378, PMID:19217191
78	Digoxin	2724385	20830-75-5	0.55	PMID:27573378, PMID:19217191
79	Chlorpromazine	2726	50-53-3	0.5	PMID:27573378, ISBN:978-1-97-516237-5
80	Chlorthalidone	2732	77-36-1	0.05	PMID:27573378, PMID:658109
81	Cephalexin	27447	15686-71-2	0.012	PMID:27573378, PMID:19217191
82	Noscapine	275196	128-62-1	0.29	PMID:27573378, PMID:19217191
83	Cimetidine	2756	51481-61-9	1.7	PMID:27573378, PMID:19217191
84	Ciprofloxacin	2764	85721-33-1	1.495	PMID:27573378, PMID:19217191
85	Citalopram	2771	59729-33-8	1.8	PMID:27573378, PMID:19217191
86	Clobazam	2789	22316-47-8	0.25	PMID:27573378, ISBN:9780080530550
87	Clofazimine	2794	2030-63-9	1.35	PMID:27573378, PMID:12062670
88	Clomipramine	2801	303-49-1	1.03	PMID:27573378, PMID:19217191
89	Clonazepam	2802	1622-61-3	0.33	PMID:27573378, PMID:19217191
90	Clonidine	2803	4205-90-7	1.5	PMID:27573378, ISBN:978-1-97-516237-5
91	Clorazepate	2809	23887-31-2	0.2	PMID:27573378, ISBN:978-1-97-516237-5
92	Dapsone	2955	80-08-0	0.34	PMID:27573378, PMID:19217191
93	Desipramine	2995	50-47-5	0.915	PMID:27573378, PMID:19217191
94	Lincomycin	3000540	154-21-2	0.4	PMID:27573378, ISBN:978-1-97-516237-5
95	Thiopental	3000715	76-75-5	0.42	PMID:27573378, ISBN:978-1-97-516237-5
96	Ranitidine	3001055	66357-35-5	4.3	PMID:27573378, ISBN:978-1-97-516237-5
97	Amphetamine	3007	300-62-9	4.98	PMID:27573378, PMID:19217191
98	Diazepam	3016	439-14-5	0.16	PMID:27573378, PMID:19217191
99	Quinine	3034034	130-95-0	0.35	PMID:27573378, PMID:3527243
100	p,p'-DDE	3035	72-55-9	7.37	PMID:27573378, PMID:19217191
101	p,p'-DDT	3036	50-29-3	11.58	PMID:27573378, PMID:19217191
102	Dicyclamide	3042	77-19-0	2.2	PMID:27573378, ISBN:978-1-97-516237-5
103	Disopyramide	3114	3737-09-05	0.9	PMID:27573378, PMID:19217191
104	Valproic acid	3121	99-66-1	0.053	PMID:27573378, PMID:19217191
105	Domperidone	3151	57808-66-9	0.4	PMID:27573378, PMID:11202662
106	Benznidazole	31593	22994-85-0	0.52	PMID:27573378, ISBN:978-1-97-516237-5
107	Doxorubicin	31703	23214-92-8	1.19	PMID:27573378, PMID:19217191
108	Diphylline	3182	479-18-5	2.08	PMID:27573378, PMID:7309903
109	Ethosuximide	3291	77-67-8	0.8	PMID:27573378, PMID:19217191
110	Cephazolin	33255	25953-19-9	0.02	PMID:27573378, ISBN:978-1-97-516237-5
111	Fenbufen	3335	36330-85-5	0	PMID:27573378, PMID:7192124
112	Fenoprofen	3342	29679-58-1	0.017	PMID:27573378, PMID:4615886
113	Fentanyl	3345	437-38-7	2.45	PMID:27573378, PMID:19217191
114	Fexofenadine	3348	83799-24-0	0.21	PMID:27573378, PMID:7712667
115	Flecainide	3356	54143-55-4	2.54	PMID:27573378, PMID:19217191
116	Fleroxacin	3357	79660-72-3	0.63	PMID:27573378, PMID:8452360
117	Amoxycillin	33613	26787-78-0	0.028	PMID:27573378, PMID:19217191
118	Timolol	33624	26839-75-8	0.8	PMID:27573378, PMID:19217191
119	Fluconazole	3365	86386-73-4	0.74	PMID:27573378, PMID:19217191
120	Flufenamic acid	3371	530-78-9	0.01	PMID:27573378, PMID:10937472
121	Tramadol	33741	27203-92-5	2.2	PMID:27573378, PMID:19217191
122	Salicylic acid	338	69-72-7	0.05	PMID:27573378, ISBN:978-1-97-516237-5
123	Flunitrazepam	3380	1622-62-4	0.54	PMID:27573378, PMID:19217191
124	Fluoxetine	3386	54910-89-3	0.68	PMID:27573378, PMID:19217191
125	Flurbiprofen	3394	5104-49-4	0.019	PMID:27573378, PMID:19217191
126	Oxcarbazepine	34312	28721-07-5	0.05	PMID:27573378, ISBN:978-1-97-516237-5
127	Gabapentin	3446	60142-96-3	1	PMID:27573378, PMID:16190933
128	Glutethimide	3487	77-21-4	0.15	PMID:27573378, ISBN:978-1-97-516237-5
129	Zidovudine	35370	30516-87-1	1.45	PMID:27573378, PMID:19217191
130	Haloperidol	3559	52-86-8	0.64	PMID:27573378, PMID:19217191
131	PCB 118	35823	31508-00-6	1.816	PMID:27573378, PMID:19217191
132	PCB 74	36218	32690-93-0	1.963	PMID:27573378, PMID:19217191
133	Hydralazine	3637	86-54-4	0.25	PMID:27573378, PMID:8596359
134	Hydrochlorothiazide	3639	58-93-5	0.5	PMID:27573378, PMID:4007043
135	Ibuprofen	3672	15687-27-1	0	PMID:27573378, PMID:19217191
136	Lidocaine	3676	137-58-6	1.07	PMID:27573378, PMID:19217191
137	Imipramine	3696	50-49-7	0.76	PMID:27573378, PMID:19217191
138	PCB 153	37034	35065-27-1	1.901	PMID:27573378, PMID:19217191
139	PCB 138	37035	35065-28-2	1.91	PMID:27573378, PMID:19217191
140	PCB 180	37036	35065-29-3	1.549	PMID:27573378, PMID:19217191
141	PCB 170	37037	35065-30-6	1.618	PMID:27573378, PMID:19217191
142	Indomethacin	3715	53-86-1	0.19	PMID:27573378, PMID:19217191
143	Indoprofen	3718	31842-01-0	0.026	PMID:27573378, ISBN:978-1-97-516237-5
144	PCB 52	37248	35693-99-3	2.11	PMID:27573378, PMID:19217191
145	PCB 194	37251	35694-08-7	1.199	PMID:27573378, PMID:19217191
146	Isoniazid	3767	54-85-3	0.89	PMID:27573378, PMID:18093257
147	PCB 99	38013	38380-01-7	2.023	PMID:27573378, PMID:19217191
148	PCB 156	38019	38380-08-4	1.866	PMID:27573378, PMID:19217191
149	PCB 33	38036	38444-86-9	0.64	PMID:27573378, PMID:19217191
150	Cephradin	38103	38821-53-3	0.2	PMID:27573378, ISBN:978-1-97-516237-5
151	Ketorolac	3826	74103-06-3	0.026	PMID:27573378, PMID:19217191
152	PCB 206	38411	40186-72-9	0.729	PMID:27573378, PMID:19217191
153	Labetalol	3869	36894-69-6	1.5	PMID:27573378, PMID:4043203
154	Lamotrigine	3878	84057-84-1	0.425	PMID:27573378, PMID:19217191
155	Methyldopa	38853	555-30-6	0.265	PMID:27573378, PMID:19217191
156	Diltiazem	39186	42399-41-7	0.98	PMID:27573378, PMID:19217191
157	Ritonavir	392622	155213-67-5	0.16	PMID:27573378, ISBN:978-1-97-516237-5
158	Loperamide	3955	53179-11-6	0.41	PMID:27573378, ISBN:978-1-97-516237-5
159	Loratadine	3957	79794-75-5	1.2	PMID:27573378, PMID:19217191
160	Lorazepam	3958	846-49-1	0.205	PMID:27573378, PMID:19217191
161	Maprotiline	4011	10262-69-8	1.4	PMID:27573378, Reiss 1980
162	PCB 146	40172	51908-16-8	2.009	PMID:27573378, PMID:19217191
163	Pinazepam	40391	52463-83-9	0.55	PMID:27573378, ISBN:978-1-97-516237-5
164	Mefenamic acid	4044	61-68-7	0.18	PMID:27573378, PMID:4973976
165	PCB 199	40482	52663-75-9	1.371	PMID:27573378, PMID:19217191
166	Meperidine	4058	57-42-1	1.16	PMID:27573378, PMID:7467924
167	Meprobamate	4064	57-53-4	3	PMID:27573378, ISBN:978-1-97-516237-5
168	Mefloquine	40692	53230-10-7	0.145	PMID:27573378, PMID:19217191
169	Mesalamine	4075	89-57-6	0.13	PMID:27573378, ISBN:978-1-97-516237-5
170	Metformin	4091	657-24-9	0.49	PMID:27573378, PMID:12436333
171	Methadone	4095	76-99-3	0.83	PMID:27573378, PMID:19217191
172	Hexamine	4101	100-97-0	1.03	PMID:27573378, PMID:484222
173	Methylphenidate	4158	113-45-1	1.1	PMID:27573378, PMID:19217191
174	Metoclopramide	4168	364-62-5	0.915	PMID:27573378, PMID:19217191
175	Metoprolol	4171	51384-51-1	2.55	PMID:27573378, PMID:19217191
176	Metronidazole	4173	443-48-1	0.98	PMID:27573378, PMID:19217191
177	Mexiletine	4178	31828-71-4	1.48	PMID:27573378, PMID:19217191
178	Mianserin	4184	24219-97-4	2.2	PMID:27573378, PMID:19217191
179	Midazolam	4192	59467-70-8	0.09	PMID:27573378, PMID:19217191
180	Minoxidil	4201	38304-91-5	0.76	PMID:27573378, PMID:19217191
181	Mirtazapine	4205	85650-52-8	1.1	PMID:27573378, PMID:16970569
182	Tiapamil	42107	57010-31-8	0.44	PMID:27573378, PMID:19217191
183	Moclobemide	4235	71320-77-9	0.72	PMID:27573378, PMID:19217191
184	Procainamide N-Acetyl	4342	32795-44-1	3.6	PMID:27573378, ISBN:978-1-97-516237-5
185	Cefonicid	43594	61270-58-4	0.002	PMID:27573378, ISBN:978-1-97-516237-5
186	Amoxapine 8 Hydroxy	43656	61443-78-5	0.66	PMID:27573378, ISBN:978-1-97-516237-5
187	Paroxetine	43815	61869-08-7	0.75	PMID:27573378, PMID:19217191
188	Captopril	44093	62571-86-2	0.031	PMID:27573378, PMID:19217191
189	Quinidine	441074	56-54-2	0.71	PMID:27573378, ISBN:978-1-97-516237-5
190	Nadolol	4411	42200-33-9	4.6	PMID:27573378, PMID:19217191
191	Cefoxitin	441199	35607-66-0	0	PMID:27573378, PMID:19217191
192	Abacavir	441300	136470-78-5	0.85	PMID:27573378, PMID:23183881
193	Nalidixic acid	4421	389-08-2	0.11	PMID:27573378, ISBN:978-1-97-516237-5
194	Ochratoxin A	442530	303-47-9	0.25	PMID:27573378, PMID:24270973
195	Bupropion	444	34911-55-2	1.3	PMID:27573378, PMID:19265649
196	Nefazodone	4449	83366-66-9	0.27	PMID:27573378, PMID:11098340
197	Nefopam	4450	13669-70-0	1.2	PMID:27573378, PMID:19217191
198	Retinol	445354	68-26-8	0.45	PMID:27573378, PMID:18053685
199	Tacrolimus	445643	104987-11-3	2.2	PMID:27573378, ISBN:978-1-97-516237-5
200	Cerivastatin	446156	145599-86-6	1.3	PMID:27573378, ISBN:978-1-97-516237-5
201	Nevirapine	4463	129618-40-2	0.74	PMID:27573378, ISBN:978-1-97-516237-5
202	Clindamycin	446598	18323-44-9	1.55	PMID:27573378, PMID:19217191
203	Lycopene	446925	502-65-8	0.28	PMID:27573378, PMID:18053685
204	Azithromycin	447043	83905-01-5	2.86	PMID:27573378, PMID:19217191
205	Nicardipine	4474	55985-32-5	0.3	PMID:27573378, PMID:24131296
206	Nitrazepam	4506	146-22-5	0.27	PMID:27573378, PMID:19217191
207	Nitrendipine	4507	39562-70-4	0.35	PMID:27573378, PMID:19217191
208	Nizatidine	4513	76963-41-2	3	PMID:27573378, ISBN:978-1-97-516237-5
209	Norfluoxetine	4541	83891-03-6	0.56	PMID:27573378, PMID:19217191
210	Nortriptyline	4543	72-69-5	0.65	PMID:27573378, PMID:19217191
211	Cefamandole	456255	34444-01-4	0.02	PMID:27573378, ISBN:978-1-97-516237-5
212	Ofloxacin	4583	82419-36-1	1.19	PMID:27573378, PMID:19217191
213	Oxazepam	4616	604-75-1	0.1	PMID:27573378, PMID:19217191
214	Oxprenolol	4631	6452-71-7	0.37	PMID:27573378, PMID:19217191
215	p-Aminosalicylic acid	4649	65-49-6	0.016	PMID:27573378, PMID:6548112
216	Pantoprazol	4679	102625-70-7	0.022	PMID:27573378, PMID:15568407
217	Pentoxifylline	4740	6493-05-06	0.87	PMID:27573378, PMID:3985069
218	Perphenazine	4748	58-39-9	0.9	PMID:27573378, PMID:19217191
219	Nelfinavir Hydroxy-tert-Butylamide	475066	213135-56-9	0.03	PMID:27573378, PMID:21876052
220	Phenacetine	4754	62-44-2	0.67	PMID:27573378, PMID:19217191
221	Phenobarbitone	4763	50-06-6	0.5	PMID:27573378, PMID:19217191
222	Phenylbutazone	4781	50-33-9	0.13	PMID:27573378, PMID:10937472
223	Cefadroxil	47965	50370-12-2	0.011	PMID:27573378, ISBN:978-1-97-516237-5
224	Prazepam	4890	2955-38-6	0.1	PMID:27573378, ISBN:978-1-97-516237-5
225	Praziquantel	4891	55268-74-1	0.24	PMID:27573378, ISBN:978-1-97-516237-5
226	Primidone	4909	125-33-7	0.8	PMID:27573378, PMID:465285
227	Procainamide	4913	51-06-9	3.2	PMID:27573378, PMID:19217191
228	Propranolol	4946	525-66-6	0.36	PMID:27573378, PMID:19217191
229	Pyridostigmine	4991	155-97-5	0.66	PMID:27573378, PMID:7138742
230	Pyrimethamine	4993	58-14-0	0.56	PMID:27573378, PMID:19217191
231	Quazepam	4999	36735-22-5	4.13	PMID:27573378, PMID:19217191
232	Quetiapine	5002	111974-69-7	0.29	PMID:27573378, PMID:17374621
233	Risperidone	5073	106266-06-2	0.26	PMID:27573378, PMID:19217191
234	Diacetolol	50894	22568-64-5	12.2	PMID:27573378, PMID:7398744
235	Rofecoxib	5090	162011-90-7	0.25	PMID:27573378, PMID:19217191
236	Pefloxacin	51081	70458-92-3	0.96	PMID:27573378, PMID:19217191
237	Saccharin	5143	81-07-2	0.629	PMID:27573378, ISBN:978-1-97-516237-5
238	Sulfadiazine	5215	68-35-9	0.21	PMID:27573378, ISBN:978-1-97-516237-5
239	Sotalol	5253	3930-20-9	3.74	PMID:27573378, PMID:19217191
240	b-Carotene	5280489	7235-40-7	0.11	PMID:27573378, PMID:18053685
241	Zeaxanthin	5280899	144-68-3	0.289	PMID:27573378, PMID:18053685
242	Budesonide	5281004	51333-22-3	0.46	PMID:27573378, PMID:17825891
243	Cefprozil	5281006	92665-29-7	0.628	PMID:27573378, ISBN:978-1-97-516237-5
244	Lutein	5281243	127-40-2	0.3	PMID:27573378, PMID:18053685
245	Flupenthixol	5281881	2709-56-0	1.3	PMID:27573378, PMID:6781000
246	Ceftibuten	5282242	97519-39-6	0.035	PMID:27573378, PMID:19217191
247	4-Menaquinone	5282367	863-61-6	14.83	PMID:27573378, ISBN:978-1-97-516237-5
248	Misoprostol	5282381	59122-46-2	0.06	PMID:27573378, PMID:15592308
249	Triprolidine	5282443	486-12-4	0.53	PMID:27573378, PMID:19217191
250	Codeine	5284371	76-57-3	2.16	PMID:27573378, PMID:19217191
251	Acitretin	5284513	55079-83-9	0.18	PMID:27573378, PMID:981420
252	Cyproterone	5284537	2098-66-0	0.39	PMID:27573378, ISBN:978-1-97-516237-5
253	Dothiepin	5284550	113-53-1	1.59	PMID:27573378, PMID:19217191
254	Hydromorphone	5284570	466-99-9	2.57	PMID:27573378, PMID:19217191
255	Levetiracetam	5284583	102767-28-2	1.05	PMID:27573378, PMID:17573925
256	Oxycodone	5284603	76-42-6	3.2	PMID:27573378, PMID:17550483
257	Phylloquinone	5284607	84-80-0	3.97	PMID:27573378, ISBN:978-1-97-516237-5
258	Topiramate	5284627	97240-79-4	0.86	PMID:27573378, PMID:12366729
259	Morphine	5288826	57-27-2	2.46	PMID:27573378, PMID:19217191
260	Cefotetan	53025	69712-56-7	0.06	PMID:27573378, ISBN:978-1-97-516237-5
261	PCB 114	53036	74472-37-0	4.35	PMID:27573378, PMID:19217191
262	Zuclopenthixol	5311507	53772-83-1	0.34	PMID:27573378, PMID:2878463
263	Sulfacetamide	5320	144-80-9	0.08	PMID:27573378, ISBN:978-1-97-516237-5
264	Fluvoxamine	5324346	54739-18-3	1.32	PMID:27573378, PMID:19217191
265	Sulfamethoxazole	5329	723-46-6	0.1	PMID:27573378, PMID:19217191
266	Sulfanilamide	5333	63-74-1	0.6	PMID:27573378, ISBN:978-1-97-516237-5
267	Sulfapyridine	5336	144-83-2	0.63	PMID:27573378, PMID:43760
268	Sulfasalazine	5339	599-79-1	0.4	PMID:27573378, PMID:43760
269	Sulfathiazole	5340	72-14-0	0.43	PMID:27573378, ISBN:978-1-97-516237-5
270	Sulfisoxazole	5344	127-69-5	0.06	PMID:27573378, PMID:7431180
271	Sumatriptan	5358	103628-46-2	4.9	PMID:27573378, PMID:19217191
272	Suprofen	5359	40828-46-4	0.014	PMID:27573378, PMID:19217191
273	Butorphanol	5361092	42408-82-2	2.2	PMID:27573378, PMID:7446613
274	Benazepril	5362124	86541-75-5	0.01	PMID:27573378, Kaiser et.al. 1989
275	Dothiepsulfoxide	5365233	1447-71-8	1.18	PMID:27573378, PMID:19217191
276	Enalapril	5388962	75847-73-3	0.013	PMID:27573378, PMID:2158450
277	Temazepam	5391	846-50-4	0.14	PMID:27573378, PMID:19217191
278	Terbutaline	5403	23031-25-6	1.04	PMID:27573378, PMID:19217191
279	Terfenadine	5405	50679-08-8	0.2	PMID:27573378, PMID:7712667
280	Theobromine	5429	83-67-0	0.82	PMID:27573378, PMID:19217191
281	Doxycycline	54671203	564-25-0	0.34	PMID:27573378, PMID:19217191
282	Novobiocin	54675769	303-81-1	0.18	PMID:27573378, ISBN:978-1-97-516237-5
283	Tetracycline	54675776	60-54-8	0.95	PMID:27573378, PMID:19217191
284	Chlortetracycline	54675777	57-62-5	0.4	PMID:27573378, ISBN:978-1-97-516237-5
285	Piroxicam	54676228	36322-90-4	0.02	PMID:27573378, PMID:19217191
286	Tenoxicam	54677971	59804-37-4	0.017	PMID:27573378, Heintz et.al. 1993
287	Warfarin	54678486	81-81-2	0	PMID:27573378, PMID:871666
288	Demeclocycline	54680690	127-33-3	0.52	PMID:27573378, ISBN:9780080530550
289	Tenoxicam 5-Hydroxy	54692969	93739-45-8	0.044	PMID:27573378, Heintz et.al. 1993
290	Tinidazole	5479	19387-91-8	1.005	PMID:27573378, PMID:19217191
291	Ceftriaxone	5479530	73384-59-5	0.045	PMID:27573378, PMID:19217191
292	Cefepime	5479537	88040-23-7	0.8	PMID:27573378, ISBN:978-1-97-516237-5
293	Quinapril	54892	85441-61-8	0.12	PMID:27573378, PMID:19217191
294	Tolbutamide	5505	64-77-7	0.25	PMID:27573378, PMID:6029660
295	Tolmetin	5509	26171-23-3	0.005	PMID:27573378, PMID:19217191
296	Tranexamic acid	5526	1197-18-8	0.01	PMID:27573378, ISBN:978-1-97-516237-5
297	Trazodone	5533	19794-93-5	0.53	PMID:27573378, PMID:19217191
298	Trimethoprim	5578	738-70-5	1.25	PMID:27573378, ISBN:9780981525723
299	Venlafaxine	5656	93413-69-5	2.5	PMID:27573378, PMID:11849190
300	Vigabatrin	5665	68506-86-5	1	PMID:27573378, PMID:19217191
301	Famotidine	5702160	76824-35-6	1.17	PMID:27573378, ISBN:978-1-97-516237-5
302	Zaleplon	5719	151319-34-5	0.5	PMID:27573378, PMID:10392321
303	Zolpidem	5732	82626-48-0	0.16	PMID:27573378, PMID:19217191
304	Zonisamide	5734	68291-97-4	0.93	PMID:27573378, PMID:19217191
305	Zopiclone	5735	43200-80-2	0.555	PMID:27573378, PMID:19217191
306	Cefotaxime	5742673	63527-52-6	0.16	PMID:27573378, PMID:19217191
307	Aztreonam	5742832	78110-38-0	0.007	PMID:27573378, PMID:19217191
308	Prednisolone	5755	50-24-8	0.13	PMID:27573378, PMID:19217191
309	Estradiol	5757	50-28-2	0.18	PMID:27573378, ISBN:978-1-97-516237-5
310	Cefaloridine	5773	50-59-9	0.01	PMID:27573378, ISBN:9780080530550
311	Dexamphetamine	5826	51-64-9	3.3	PMID:27573378, PMID:17380592
312	Lynestrenol	5857	52-76-6	0.16	PMID:27573378, ISBN:978-1-97-516237-5
313	Benzylpenicillin	5904	61-33-6	0.3725	PMID:27573378, PMID: 21940904
314	T3	5920	6893-02-03	0.36	PMID:27573378, PMID:6877900
315	Chloramphenicol	5959	56-75-7	0.655	PMID:27573378, PMID:19217191
316	Ethinyl estradiol	5991	57-63-6	0.25	PMID:27573378, ISBN:978-1-97-516237-5
317	Cephalothin	6024	153-61-7	0.14	PMID:27573378, PMID:19217191
318	Kanamycin	6032	59-01-8	0.23	PMID:27573378, ISBN:978-1-97-516237-5
319	Levodopa	6047	59-92-7	0.3	PMID:27573378, PMID:19217191
320	Aripiprazole	60795	129722-12-9	0.04	PMID:27573378, PMID:20520299
321	Lamivudine	60825	134678-17-4	2.96	PMID:27573378, PMID:18758393
322	Duloxetine	60835	116539-59-4	0.25	PMID:27573378, PMID:18307373
323	Colchicine	6167	64-86-8	0.95	PMID:27573378, ISBN:978-1-97-516237-5
324	Norethindrone	6230	68-22-4	0.1825	PMID:27573378, PMID:19217191
325	Cycloserine	6234	68-41-7	0.71	PMID:27573378, PMID:13355263
326	Ampicillin	6249	69-53-4	0.295	PMID:27573378, PMID:19217191
327	p,p'-DDD	6294	72-54-8	23.5	PMID:27573378, PMID:19217191
328	Doxazosin mesylate	62978	77883-43-3	0.1	PMID:27573378, PMID:23439864
329	Ivermectin	6321424	70288-86-7	0.51	PMID:27573378, PMID:8005194
330	Cefpodoxine	6335986	80210-62-4	0.16	PMID:27573378, ISBN:978-1-97-516237-5
331	Efavirenz	64139	154598-52-4	0.78	PMID:27573378, PMID:25326089
332	Nelfinavir	64143	159989-64-7	0.12	PMID:27573378, PMID:21876052
333	a-Carotene	6419725	7488-99-5	0.06	PMID:27573378, PMID:18053685
334	Desmethyldoxepin	6433351	1225-56-5	1.275	PMID:27573378, PMID:19217191
335	Cyclosporine	6435893	79217-60-0	0.84	PMID:27573378, PMID:19217191
336	Rosaramicin	6537204	35834-26-5	0.12	PMID:27573378, PMID:19217191
337	Propylthiouracil	657298	51-52-5	0.23	PMID:27573378, PMID:19217191
338	Nitrofuranthoin	6604200	67-20-9	2.25	PMID:27573378, PMID:19217191
339	Chlorprothixene	667467	113-59-7	1.48	PMID:27573378, PMID:19217191
340	Doxepin	667477	1668-19-5	1.37	PMID:27573378, PMID:19217191
341	Sertraline	68617	79617-96-2	1.76	PMID:27573378, PMID:19217191
342	Penicillin V	6869	87-08-1	0.37	PMID:27573378, PMID:19217191
343	Drospirenone	68873	67392-87-4	0.23	PMID:27573378, PMID:19217191
344	Roxithromycin	6915744	80214-83-1	0.035	PMID:27573378, PMID:19217191
345	Cisapride	6917698	81098-60-4	0.063	PMID:27573378, ISBN:978-1-97-516237-5
346	Itraconazole	6917738	84625-61-6	1.61	PMID:27573378, ISBN:978-1-97-516237-5
347	Ethanol	702	64-17-5	0.9	PMID:27573378, PMID:19217191
348	Pseudoephedrine	7028	90-82-4	2.5	PMID:27573378, PMID:19217191
349	Metaclazepam	71272	84031-17-4	0.31	PMID:27573378, PMID:2575907
350	Epicillin	71392	26774-90-3	0.18	PMID:27573378, PMID:569206
351	Mepindolol	71698	23694-81-7	2.6	PMID:27573378, PMID:19217191
352	Cefazodone	71736	56187-47-4	0.01	PMID:27573378, PMID:543888
353	Gentamicin D	72396	26098-04-4	0.44	PMID:27573378, PMID:12062670
354	Eletriptan	77993	143322-58-1	0.25	PMID:27573378, DOI:10.2217/ebo.11.219
355	Methylergometrine	8226	113-42-8	0.18	PMID:27573378, PMID:15592308
356	Hexachlorobenzene	8370	118-74-1	20	PMID:27573378, PMID:19217191
357	Albendazole sufloxide	83969	54029-12-8	0.6	PMID:27573378, PMID:19916998
358	Clarithromycin	84029	81103-11-9	0.22	PMID:27573378, PMID: 21940904
359	Cotinine	854019	486-56-6	0.78	PMID:27573378, PMID:19217191
360	Nicotine	89594	54-11-5	2.25	PMID:27573378, PMID:19217191
361	Roxatidine	91276	78273-80-0	2.2	PMID:27573378, ISBN:978-1-97-516237-5
362	Levobupivacaine	92253	27262-47-1	0.34	PMID:27573378, PMID:24953218
363	Lopinavir	92727	192725-17-0	0.16	PMID:27573378, ISBN:978-1-97-516237-5
364	g-Tocopherol	92729	54-28-4	0.21	PMID:27573378, PMID:18053685
365	Dieldrin	969491	60-57-1	6	PMID:27573378, PMID:19217191
366	Moxidectin	9832912	113507-06-5	1.77	PMID:27573378, PMID:22232462
367	Nordothiepsulfoxide	6450308	54262-54-3	1.86	PMID:27573378, PMID:12062670
368	Terbutafine	1549008	91161-71-6	7	PMID:27573378, ISBN:978-1-97-516237-5
369	Levofloxacin	149096	100986-85-4	0.95	PMID:32627677, PMID:25690342
370	Betaxolol	2369	63659-18-7	2.75	PMID:32627677
371	Cephapirin	30699	21593-23-7	0.13	PMID:12921514
372	Metamizole	3111	50567-35-6	1.37	PMID:32627677
373	Gentamicin	3467	1403-66-3	0.44	PMID:20813438
374	Cefoperazone	44187	62893-19-0	0.12	PMID:25690342
375	Spironolactone	5833	52-01-7	0.615	PMID:32627677

### Sheet: Table S2
Table S2: Compiled list of 202 chemicals in the external test dataset which have been experimentally detected in human breast milk samples. For each chemical, we provide the chemical name, PubChem identifier, CAS identifier and References in the published literature.
Serial number	Chemical name	PubChem identifier	CAS identifier	Reference(s)
1	Endrin	3048	128-10-9	PMID:33460906
2	Dimethoate	3082	60-51-5	PMID:33460906
3	Endosulfan	3224	115-29-7	PMID:33460906
4	Ethion	3286	563-12-2	PMID:33460906
5	Heptachlor	3589	76-44-8	PMID:33460906
6	Malathion	4004	121-75-5	PMID:33460906
7	Methoxychlor	4115	72-43-5	PMID:33460906
8	Methyl parathion	4130	298-00-0	PMID:33460906
9	Phosalone	4793	2310-17-0	PMID:33460906
10	Dibenzo(a,c)anthracene	9164	215-58-7	PMID:33460906
11	Endosulfan sulphate	13940	1031-07-8	PMID:33460906
12	Profenofos	38779	41198-08-7	PMID:33460906
13	Perfluorobutanesulfonate (PFBS)	3741048	45187-15-3	PMID:33460906
14	Perfluoroheptanoate (PFHpA)	4086645	120885-29-2	PMID:33460906
15	Monocrotophos	5371562	6923-22-4	PMID:33460906
16	Aldrin	12310947	309-00-2	PMID:33460906
17	Perfluorohexane sulfonate	16760155	108427-53-8	PMID:33460906
18	Tetrachlorodibenzodioxin	15625	1746-01-6	PMID:33460906; PMID:27924041
19	BDE-15	16305	2050-47-7	PMID:33460906; PMID:27924041
20	1,2,3,7,8,9-Hexachlorodibenzo-p-dioxin	29575	19408-74-3	PMID:33460906; PMID:27924041
21	3,4,3',4'-Tetrachlorobiphenyl	36187	32598-13-3	PMID:33460906; PMID:27924041
22	PCB-101	37807	37680-73-2	PMID:33460906; PMID:27924041
23	1,2,3,4,7,8-Hexachlorodibenzodioxin	38251	39227-28-6	PMID:33460906; PMID:27924041
24	PCB-189	38306	39635-31-9	PMID:33460906; PMID:27924041
25	1,2,3,7,8-Pentachlorodibenzo-p-dioxin	38439	40321-76-4	PMID:33460906; PMID:27924041
26	2,3,7,8-Tetrachlorodibenzofuran	39929	51207-31-9	PMID:33460906; PMID:27924041
27	PCB-167	40479	52663-72-6	PMID:33460906; PMID:27924041
28	1,2,3,4,7,8,9-Heptachlorodibenzofuran	41510	55673-89-7	PMID:33460906; PMID:27924041
29	1,2,3,7,8-Pentachlorodibenzofuran	42138	57117-41-6	PMID:33460906; PMID:27924041
30	2,3,4,6,7,8-Hexachlorodibenzofuran	43495	60851-34-5	PMID:33460906; PMID:27924041
31	BDE-206	45472	63936-56-1	PMID:33460906; PMID:27924041
32	PCB-123	47650	65510-44-3	PMID:33460906; PMID:27924041
33	PCB-157	50891	69782-90-7	PMID:33460906; PMID:27924041
34	PCB-81	51043	70362-50-4	PMID:33460906; PMID:27924041
35	1,2,3,7,8,9-Hexachlorodibenzofuran	51720	72918-21-9	PMID:33460906; PMID:27924041
36	BDE-207	11018364	437701-79-6	PMID:33460906; PMID:27924041
37	BDE-197	11967214	117964-21-3	PMID:33460906; PMID:27924041
38	BDE-196	71363036	446255-39-6	PMID:33460906; PMID:27924041
39	alpha-HCH	727	319-84-6	PMID:33460906; PMID:30187772; PMID:27924041
40	beta-HCH	727	319-85-7	PMID:33460906; PMID:30187772; PMID:27924041
41	gamma-HCH	727	58-89-9	PMID:33460906; PMID:30187772; PMID:27924041
42	Chlorpyrifos	2730	2921-88-2	PMID:33460906; PMID:30187772; PMID:27924041
43	BDE-209	14410	1163-19-5	PMID:33460906; PMID:30187772; PMID:27924041
44	Octachlorodibenzo-p-dioxin (Octachlorodibenzo-p-dioxin)	18636	3268-87-9	PMID:33460906; PMID:30187772; PMID:27924041
45	2,4,4'-Trichlorobiphenyl	23448	7012-37-5	PMID:33460906; PMID:30187772; PMID:27924041
46	BDE-99	36159	60348-60-9	PMID:33460906; PMID:30187772; PMID:27924041
47	PCB-105	36188	32598-14-4	PMID:33460906; PMID:30187772; PMID:27924041
48	PCB-169	36231	32774-16-6	PMID:33460906; PMID:30187772; PMID:27924041
49	1,2,3,4,6,7,8-Heptachlorodibenzo-p-dioxin	37270	35822-46-9	PMID:33460906; PMID:30187772; PMID:27924041
50	1,2,3,4,6,7,8-Heptachlorodibenzofuran	38199	67562-39-4	PMID:33460906; PMID:30187772; PMID:27924041
51	Octachlorodibenzofuran (Octachlorodibenzofuran)	38200	39001-02-0	PMID:33460906; PMID:30187772; PMID:27924041
52	2,3,4,7,8-Pentachlorodibenzofuran	42128	57117-31-4	PMID:33460906; PMID:30187772; PMID:27924041
53	1,2,3,6,7,8-Hexachlorodibenzofuran	42140	57117-44-9	PMID:33460906; PMID:30187772; PMID:27924041
54	1,2,3,6,7,8-Hexachlorodibenzo-p-dioxin	42540	57653-85-7	PMID:33460906; PMID:30187772; PMID:27924041
55	1,2,3,4,7,8-Hexachlorodibenzofuran	51130	70648-26-9	PMID:33460906; PMID:30187772; PMID:27924041
56	PCB-126	63090	57465-28-8	PMID:33460906; PMID:30187772; PMID:27924041
57	BDE-47	95170	5436-43-1	PMID:33460906; PMID:30187772; PMID:27924041
58	BDE-100	154083	189084-64-8	PMID:33460906; PMID:30187772; PMID:27924041
59	BDE-153	155166	68631-49-2	PMID:33460906; PMID:30187772; PMID:27924041
60	gamma-HBCD	11377211	134237-52-8	PMID:33460906; PMID:30187772; PMID:27924041
61	alpha-HBCD	11763618	134237-50-6	PMID:33460906; PMID:30187772; PMID:27924041
62	BDE-28	12110098	41318-75-6	PMID:33460906; PMID:30187772; PMID:27924041
63	Trans-nonachlor	12313421	39765-80-5	PMID:33460906; PMID:30187772; PMID:27924041
64	beta-HBCD	13040187	134237-51-7	PMID:33460906; PMID:30187772; PMID:27924041
65	BDE-154	15509898	207122-15-4	PMID:33460906; PMID:30187772; PMID:27924041
66	BDE-183	15509899	207122-16-5	PMID:33460906; PMID:30187772; PMID:27924041
67	delta-HCH	727	319-86-8	PMID:33460906; PMID:30187772
68	Benzo[a]pyrene	2336	50-32-8	PMID:33460906; PMID:30187772
69	Cypermethrin	2912	52315-07-8	PMID:33460906; PMID:30187772
70	Fenvalerate	3347	51630-58-1	PMID:33460906; PMID:30187772
71	Chrysene	9171	218-01-9	PMID:33460906; PMID:30187772
72	Perfluorooctanoic acid	9554	335-67-1	PMID:33460906; PMID:30187772
73	Perfluorooctane sulfonic acid	74483	1763-23-1	PMID:33460906; PMID:30187772
74	Cyfluthrin	104926	68359-37-5	PMID:33460906; PMID:30187772
75	Perfluorononanoate (PFNA)	3781988	72007-68-2	PMID:33460906; PMID:30187772
76	Endosulfan-b	12309460	33213-65-9	PMID:33460906; PMID:30187772
77	Cis-nonachlor	12313426	5103-73-1	PMID:33460906; PMID:30187772
78	Butyl benzyl phthalate (BBzP)	2347	85-68-7	PMID:27924041
79	Di-n-butyl phthalate (DnBP)	3026	84-74-2	PMID:27924041
80	o,p'-DDD	4211	53-19-0	PMID:27924041
81	TBBPA	6618	79-94-7	PMID:27924041
82	Diethyl phthalate (DEP)	6781	84-66-2	PMID:27924041
83	Di-isobutyl phthalate (DiBP)	6782	84-69-5	PMID:27924041
84	Di(2-ethylhexyl) phthalate (DEHP)	8343	117-81-7	PMID:27924041
85	Di-n-octyl phthalate (DnOP)	8346	117-84-0	PMID:27924041
86	Mono-n-butyl phthalate (MnBP)	8575	131-70-4	PMID:27924041
87	Mono(2-ethylhexyl) phthalate (MEHP)	20393	4376-20-9	PMID:27924041
88	PCB-29	27514	15862-07-4	PMID:27924041
89	Monobenzyl phthalate (MBzP)	31736	2528-16-7	PMID:27924041
90	BDE-203	36160	337513-72-1	PMID:27924041
91	PCB-70	36186	32598-11-1	PMID:27924041
92	PCB-137	37250	35694-06-5	PMID:27924041
93	PCB-87	38014	38380-02-8	PMID:27924041
94	PCB-132	38017	38380-05-1	PMID:27924041
95	PCB-128	38018	38380-07-3	PMID:27924041
96	PCB-37	38039	38444-90-5	PMID:27924041
97	PCB-44	38875	41464-39-5	PMID:27924041
98	PCB-49	38876	41464-40-8	PMID:27924041
99	PCB-71	38880	41464-46-4	PMID:27924041
100	PCB-141	40234	52712-04-6	PMID:27924041
101	PCB-92	40469	52663-61-3	PMID:27924041
102	PCB-151	40471	52663-63-5	PMID:27924041
103	PCB-179	40472	52663-64-6	PMID:27924041
104	PCB-130	40473	52663-66-8	PMID:27924041
105	PCB-200	40480	52663-73-7	PMID:27924041
106	PCB-172	40481	52663-74-8	PMID:27924041
107	PCB-208	40484	52663-77-1	PMID:27924041
108	PCB-195	40485	52663-78-2	PMID:27924041
109	PCB-134	40496	52704-70-8	PMID:27924041
110	PCB-135	40517	52744-13-5	PMID:27924041
111	PCB-85	47651	65510-45-4	PMID:27924041
112	PCB-63	53035	74472-34-7	PMID:27924041
113	PCB-165	53037	74472-46-1	PMID:27924041
114	PCB-181	53038	74472-47-2	PMID:27924041
115	PCB-191	53039	74472-50-7	PMID:27924041
116	PCB-147	63081	68194-13-8	PMID:27924041
117	PCB-117	63094	68194-11-6	PMID:27924041
118	PCB-207	91648	52663-79-3	PMID:27924041
119	PCB-205	91722	74472-53-0	PMID:27924041
120	Mono-isobutyl phthalate (MiBP)	92272	30833-53-5	PMID:27924041
121	Toxaphene Parlar 50	107716	66860-80-8	PMID:27924041
122	Toxaphene Parlar 26	107734	142534-71-2	PMID:27924041
123	BDE-202	3290414	67797-09-5	PMID:27924041
124	BDE-184	10930591	117948-63-7	PMID:27924041
125	BDE-155	11028658	35854-94-5	PMID:27924041
126	BDE-37	12073152	147217-81-0	PMID:27924041
127	BDE-190	12110099	189084-68-2	PMID:27924041
128	alpha-Chlordane	12303021	5103-71-9	PMID:27924041
129	BDE-208	14149410	437701-78-5	PMID:27924041
130	BDE-7	14942774	171977-44-9	PMID:27924041
131	BDE-49	15509892	243982-82-3	PMID:27924041
132	BDE-71	15509894	189084-62-6	PMID:27924041
133	BDE-75	15509895	189084-63-7	PMID:27924041
134	BDE-126	15509896	366791-32-4	PMID:27924041
135	BDE-119	15509897	189084-66-0	PMID:27924041
136	BDE-191	53485723	446255-30-7	PMID:27924041
137	BDE-118	57358122	446254-80-4	PMID:27924041
138	BDE-139	71361689	446254-96-2	PMID:27924041
139	BDE-156	71363340	405237-85-6	PMID:27924041
140	BDE-201	72941822	446255-50-1	PMID:27924041
141	BDE-140	91810642	243982-83-4	PMID:27924041
142	PCB-66	36185	32598-10-0	PMID:30187772; PMID:27924041
143	PCB-110	38015	38380-03-9	PMID:30187772; PMID:27924041
144	PCB-178	40474	52663-67-9	PMID:30187772; PMID:27924041
145	PCB-187	40475	52663-68-0	PMID:30187772; PMID:27924041
146	PCB-183	40476	52663-69-1	PMID:30187772; PMID:27924041
147	PCB-177	40477	52663-70-4	PMID:30187772; PMID:27924041
148	Mono(2-ethyl-5-oxohexyl) phthalate (MEOHP)	119096	40321-98-0	PMID:30187772; PMID:27924041
149	Mono(2-ethyl-5-carboxypentyl) phthalate (MECPP)	148386	40809-41-4	PMID:30187772; PMID:27924041
150	BDE-85	177368	182346-21-0	PMID:30187772; PMID:27924041
151	BDE-77	13283771	93703-48-1	PMID:30187772; PMID:27924041
152	BDE-17	14274807	147217-75-2	PMID:30187772; PMID:27924041
153	BDE-138	15254861	182677-30-1	PMID:30187772; PMID:27924041
154	BDE-66	15509893	189084-61-5	PMID:30187772; PMID:27924041
155	2,5-Dichlorophenol	66	583-78-8	PMID:30187772
156	Benzene	241	71-43-2	PMID:30187772
157	Phenanthrene	995	85-01-8	PMID:30187772
158	Toluene	1140	108-88-3	PMID:30187772
159	Azinphos-methyl	2268	86-50-0	PMID:30187772
160	Dacthal	2943	1861-32-1	PMID:30187772
161	Diazinon	3017	333-41-5	PMID:30187772
162	Benzophenone-3	4632	131-57-7	PMID:30187772
163	Triclosan	5564	3380-34-5	PMID:30187772
164	Dibenzo[a,h]anthracene	5889	53-70-3	PMID:30187772
165	Benzo(a)anthracene	5954	56-55-3	PMID:30187772
166	BPA	6623	80-05-7	PMID:30187772
167	Musk ketone	6669	81-14-1	PMID:30187772
168	Fluorene	6853	86-73-7	PMID:30187772
169	ortho-Phenylphenol	7017	90-43-7	PMID:30187772
170	MCPP	7153	93-65-2	PMID:30187772
171	Propylparaben	7175	94-13-3	PMID:30187772
172	Benzylparaben	7180	94-18-8	PMID:30187772
173	Butylparaben	7184	94-26-8	PMID:30187772
174	Methylparaben	7456	99-76-3	PMID:30187772
175	p,p-dicofol	8268	115-32-2	PMID:30187772
176	Anthracene	8418	120-12-7	PMID:30187772
177	Ethylparaben	8434	120-47-8	PMID:30187772
178	2,4-Dichlorophenol	8449	120-83-2	PMID:30187772
179	4-tert-Octylphenol	8814	140-66-9	PMID:30187772
180	Benzo[g,h,i]perylene	9117	191-24-2	PMID:30187772
181	Indeno[1,2,3-cd]pyrene	9131	193-39-5	PMID:30187772
182	Benzo[b]fluoranthene	9153	205-99-2	PMID:30187772
183	Fluoranthene	9154	206-44-0	PMID:30187772
184	Benzo[k]fluoranthene	9158	207-08-9	PMID:30187772
185	Fonofos	13676	944-22-9	PMID:30187772
186	Methyl tert-butyl ether	15413	1634-04-4	PMID:30187772
187	Mirex	16945	2385-85-5	PMID:30187772
188	Et-PFOSA-AcOH	18134	2991-50-6	PMID:30187772
189	Chlorpyrifos-methyl	21803	5598-13-0	PMID:30187772
190	Pyrene	31423	129-00-0	PMID:30187772
191	PCB-201	38410	40186-71-8	PMID:30187772
192	Permethrin	40326	52645-53-1	PMID:30187772
193	cis-Permethrin	40463	61949-76-6	PMID:30187772
194	trans-Permethrin	43859	61949-77-7	PMID:30187772
195	Musk xylene	62329	81-15-2	PMID:30187772
196	PFHxS	67734	355-46-4	PMID:30187772
197	PFOSA	69785	754-91-6	PMID:30187772
198	AHTN	89440	21145-77-7	PMID:30187772
199	HHCB	91497	1222-05-5	PMID:30187772
200	MEHHP	170295	40321-99-1	PMID:30187772
201	Endosulfan-a	12309460	959-98-8	PMID:30187772
202	Me-PFOSA-AcOH	22286931	2355-31-9	PMID:30187772

### Sheet: Table S3
Table S3: List of best sets of parameters obtained from GridSearchCV for different classification and regression algorithms used in this study to predict the propensity of chemicals to transfer from maternal plasma to milk.
Task	Algorithm	Best parameters
Classification	SVM	class_weight : balanced
		gamma : auto
		kernel : rbf
		probability: True
		random_state : 42
	XGBoost	criterion : squared_error
		loss : deviance
		max_depth : 5
		max_features: sqrt
		min_samples_split : 3
		n_estimators : 100
		n_iter_no_change : 5
		random_state : 42
	LDA	shrinkage : auto
		solver : lsqr
	MLP	activation : tanh
		early_stopping : TRUE
		hidden_layer_sizes : 3
		learning_rate : constant
		max_iter : 1000
		solver : lbfgs
		random_state : 42
	RF	class_weight : balanced
		criterion : gini
		max_depth : 5
		max_features: auto
		min_samples_split : 2
		n_estimators : 500
		random_state : 42
Regression	SVM	C : 1
		degree : 2
		gamma : auto
		kernel : rbf
	XGBoost	criterion : friedman_mse
		learning_rate : 0.1
		loss : huber
		max_depth : 2
		max_features : sqrt
		n_estimators : 400
		random_state : 42
	RF	criterion : squared_error
		max_depth : None
		max_features : sqrt
		n_estimators : 300
		random_state : 42

### Sheet: Table S4
Table S4: List of top ranked molecular descriptors (features) for the classification and regression algorithms used in this study for the prediction of the propensity of chemicals to transfer from maternal plasma to milk.
Classification algorithms						Regression algorithms
SVM	XG Boost	LDA	MLP	Random Forest		SVM	XG Boost	Random Forest
AATS4s	AATS4s	AATS4s	AATS4s	AATS4s		ALogP	ALogP	ALogP
AATS5s	AATS5s	AATS5s	AATS5s	AATS5s		nX	nX	nX
ATSC1c	ATSC1c	ATSC1c	ATSC1c	ATSC1c		AATS4p	AATS4p	AATS4p
ATSC2e	ATSC2e	ATSC2e	ATSC2e	ATSC2e		AATS2i	AATS2i	AATS2i
ATSC4s	ATSC4s	ATSC4s	ATSC4s	ATSC4s		AATS4s	AATS4s	AATS4s
AATSC2e	AATSC2e	AATSC2e	AATSC2e	AATSC2e		AATS5s	ATSC2e	ATSC2e
MATS1c	MATS1c	MATS1c	MATS1c	MATS1c		ATSC1c	ATSC7e	ATSC7e
MATS1v	MATS1v	MATS1v	MATS1v	MATS1v		ATSC2e	ATSC4s	ATSC4s
MATS2e	MATS2e	MATS2e	MATS2e	MATS2e		ATSC7e	MATS6c	MATS6c
GATS2e	GATS2e	GATS2e	GATS2e	GATS2e		ATSC4s	MATS2e	MATS2e
GATS4i	GATS4i	GATS4i	GATS4i	GATS4i		MATS6c	GATS1m	GATS1m
BCUTc-1h	BCUTc-1h	BCUTc-1h	BCUTc-1h	BCUTc-1h		MATS2e	GATS2e	GATS2e
SpMax3_Bhv	SpMax3_Bhv	SpMax3_Bhv	SpMax3_Bhv	SpMax3_Bhv		GATS1m	BCUTc-1h	BCUTc-1h
SpMax2_Bhe	SpMax2_Bhe	SpMax2_Bhe	SpMax2_Bhe	SpMax2_Bhe		GATS2m	SpMax2_Bhe	SpMax2_Bhe
SpMax2_Bhi	SpMax2_Bhi	SpMax2_Bhi	SpMax2_Bhi	SpMax2_Bhi		GATS2e	SpMax2_Bhi	SpMax2_Bhi
SC-5	SC-5	SC-5	SC-5	SC-5		GATS1p	SC-5	SC-5
TDB3s	TDB3s	TDB3s	TDB3s	TDB3s		BCUTc-1h	AVP-0	AVP-0
TDB4s	TDB4s	TDB4s	TDB4s	TDB4s		SpMax2_Bhe	maxsCl	maxsCl
TDB5s	TDB5s	TDB5s	TDB5s	TDB5s		SpMax2_Bhi	TDB4p	TDB4p
TPSA	TPSA	TPSA	TPSA	TPSA		SC-5	TDB4s	TDB4s
RPSA	RPSA	RPSA	RPSA	RPSA		AVP-0	TDB5s	TDB5s
			AATS2p	AATS2p		maxsCl	TPSA	TPSA
			AATS3p	AATS3p		FMF	E2m	E2m
			AATS3i	AATS3i		TDB4p	Dv	Dv
			AATSC4s	AATSC4s		TDB4s	Dp	Dp
			MATS2c	MATS2c		TDB5s
			VE1_Dzv	VE1_Dzv		TPSA
			SpMax3_Bhe	SpMax3_Bhe		E2m
			SpMin2_Bhp	SpMin2_Bhp		Dv
			SpMin3_Bhi	SpMin3_Bhi		Dp
			SpMax3_Bhs	SpMax3_Bhs
			SP-4	SP-4
			fragC	fragC
			TDB2p	TDB2p
				AMR
				SdO

### Sheet: Table S5
Table S5: Methodology and performance metrics for previously published classification models to predict chemicals with high propensity to transfer from maternal plasma into human milk.
Study	Dataset size			Algorithm	Accuracy			Sensitivity		F Score		Reference
	Train data	Test data	External data		Train data	Test data	External data	Train data	Test data	Train data	Test data
Fatemi and Ghorbanzad’e (2010)	124	20	10	Counter propagation artificial neural network	1	1	0.9	-	-	-	-	10.1016/j.ejmech.2010.08.013
Kar and Roy (2013)	97	88	-	LDA	0.8866	0.5682	-	82. 05%	0.6316	0.8533	0.5581	10.1002/minf.201300018

### Sheet: Table S6
Table S6: Methodology and performance metrics for previously published regression models to predict M/P ratio of chemicals.
Study	Dataset size			Algorithm	R2			MSE			RMSE			Reference
	Train data	Test data	External data		Train data	Test data	External data	Train data	Test data	External data	Train data	Test data	External data
Agatonovic-Kustrin et al. (2000)	50		10	Artificial Neural Network	>0.96	-	-	-	-	-	0.59	-	0.425	10.1016/S0003-2670(00)00963-6
Yap and Chen (2005)	102	20	-	General Regression Neural Network	-	0.677	-	-	0.206	-	-	-	-	10.1002/jps.20232
Katritzky et al. (2005)	67	33	-	Multiple linear Regression	0.792	0.763	-	-	-	-	-	-	-	10.1016/j.bmc.2004.12.015
Abraham et al. (2009)	135	22	22	Artificial Neural Network	-	-	-	-	-	-	0.056	0.109	0.09	10.1016/j.ejmech.2009.01.009
Kar and Roy (2013)	97	88	-	Stepwise Multiple Linear Regression	0.7	-	-	-	-	-	-	-	-	10.1002/minf.201300018
Wanat et al. (2020)	58	25	-	Random Forest	0.85	0.29	-	-	-	-	-	-	-	10.1080/1062936X.2020.1772365
